# Origin of Ewing sarcoma by embryonic reprogramming of neural crest to mesoderm

**DOI:** 10.1101/2024.10.27.620438

**Authors:** Elena Vasileva, Claire Arata, Yongfeng Luo, Ruben Burgos, J. Gage Crump, James F. Amatruda

## Abstract

Ewing sarcoma is a malignant small round blue cell tumor of bones and soft tissues caused by chromosomal translocations that generate aberrant fusion oncogenes, most frequently EWSR1::FLI1. The cell of origin and mechanisms of EWSR1::FLI1-driven transformation have remained unresolved, largely due to lack of a representative animal model. By developing a zebrafish Ewing sarcoma model, we provide evidence for a neural crest origin of this cancer. Neural crest-derived cells uniquely tolerate expression of EWSR1::FLI1 and targeted expression of EWSR1::FLI1 in these cells generates Ewing sarcomas. Single-cell analysis of tumor initiation shows that EWSR1::FLI1 reprograms neural crest-derived cells to a mesoderm-like state, strikingly resulting in ectopic fins throughout the body. By profiling chromatin accessibility and genome-wide EWSR1::FLI1 binding, we find that the fusion oncogene hijacks developmental enhancers for neural crest to mesoderm reprogramming during cancer initiation. These findings show how a single mutation profoundly alters embryonic cell fate decisions to initiate a devastating childhood cancer.
