## Supplementary Table S1 for "Origin of Ewing sarcoma by embryonic reprogramming of neural crest to mesoderm"

### Sheet: sheet1
	Supplementary Table S1: Overview of Single Cell Transcriptome and Multiome parameters
N	library scRNA	10x platform	Number of animals	Dissociation type and time	Number of cells from FACS sort	Number of collected cells	Estimated Number of Cells	Mean Reads per Cell	Median Genes per Cell
1	7dpf tumor trunks -28.5Sox10:cre; bactin:loxp-BFP-stop-loxp-dsRed; ubi:loxp-dsRed-stop-loxp-eGFP-2A-EF1	Multiome	109 (GFP only) +64 (GFP/mCh)	Accumax 2 hours	collected 50k from sample with GFP+/Red+ tumors and 60k from GFP+ only tumors	110000	517	97210	567
2	7dpf control trunks Sox10:cre; bactin:loxp-BFP-stop-loxp-dsRed	Multiome	120	Accumax 2 hours	40098	40098	1854	30392	502
3	Tumor, -28.5Sox10:cre; bactin:loxp-BFP-stop-loxp-dsRed; ubi:loxp-dsRed-stop-loxp-eGFP-2A-EF1	Multiome	1	Accumax 2 hours	No FACS sorting	24000	2884	129055	550
4	Control, WIK	Multiome	1	Accumax 2 hours	No FACS sorting	20000	3562	104766	762
	library snATAC		Number of animals	Dissociation type and time	Number of cells from FACS sort	Number of collected cells used for nuclei isolation	Estimated number of cells	Median fragments per cell	Fraction of transposition events in peaks in cells
1	7dpf control trunks Sox10:cre; bactin:loxp-BFP-stop-loxp-dsRed	Multiome	120	Accumax 2 hours	40098	40098	1854	1696	0.604
3	7dpf tumor trunks Sox10:cre; bactin:loxp-BFP-stop-loxp-dsRed; ubi:loxp-dsRed-stop-loxp-EWSFLI-t2a-GFP	snATAC only	260	Accumax 2 hours			1922	4647	0.753
4	Tumor, -28.5Sox10:cre; bactin:loxp-BFP-stop-loxp-dsRed; ubi:loxp-dsRed-stop-loxp-eGFP-2A-EF1	Multiome	1	Accumax 2 hours	No FACS sorting	24000	2884	3308	0.584
5	Control, WIK	Multiome	1	Accumax 2 hours	No FACS sorting	20000	3562	4058	0.691
